# Dopey-dependent regulation of extracellular vesicles maintains neuronal morphology

**DOI:** 10.1101/2024.05.07.591898

**Authors:** Seungmee Park, Nathaniel Noblett, Lauren Pitts, Antonio Colavita, Ann M. Wehman, Yishi Jin, Andrew D. Chisholm

**Affiliations:** Department of Neurobiology, School of Biological Sciences, University of California San Diego, La Jolla, CA 92093, USA; Neuroscience Program, Ottawa Hospital Research Institute, University of Ottawa, Ottawa, Ontario, Canada; Department of Biological Sciences, University of Denver, Denver, CO 80208, USA

**Keywords:** neuronal maintenance, endosomal trafficking, TAT-5 phospholipid flippase, DIP-2 lipid regulator, SAX-2/Fry, PAD-1/DOPEY

## Abstract

Mature neurons maintain their distinctive morphology for extended periods in adult life. Compared to developmental neurite outgrowth, axon guidance, and target selection, relatively little is known of mechanisms that maintain mature neuron morphology. Loss of function in *C. elegans* DIP-2, a member of the conserved lipid metabolic regulator Dip2 family, results in progressive overgrowth of neurites in adults. We find that *dip-2* mutants display specific genetic interactions with *sax-2*, the *C. elegans* ortholog of Drosophila Furry and mammalian FRY. Combined loss of DIP-2 and SAX-2 results in severe disruption of neuronal morphology maintenance accompanied by increased release of neuronal extracellular vesicles (EVs). By screening for suppressors of *dip-2 sax-2* double mutant defects we identified gain-of-function (*gf*) mutations in the conserved Dopey family protein PAD-1 and its associated phospholipid flippase TAT-5/ATP9A. In *dip-2 sax-2* double mutants carrying either *pad-1(gf)* or *tat-5(gf)* mutation, EV release is reduced and neuronal morphology across multiple neuron types is restored to largely normal. PAD-1(gf) acts cell autonomously in neurons. The domain containing *pad-1*(*gf*) is essential for PAD-1 function, and PAD-1(*gf*) protein displays increased association with the plasma membrane and inhibits EV release. Our findings uncover a novel functional network of DIP-2, SAX-2, PAD-1, and TAT-5 that maintains morphology of neurons and other types of cells, shedding light on the mechanistic basis of neurological disorders involving human orthologs of these genes.
