## Supplemental Tables for "Dopey-dependent regulation of extracellular vesicles maintains neuronal morphology"

### Sheet: S1. strains
strain	genotype	Reference	source/note
CZ10175	Pmec-4-GFP(zdIs5)	1,2,4, sup Fig 2,3
CZ26881	dip-2(gk913988); zdIs5	1, sup Fig 2, 3
CZ27306	zdIs5; sax-2(ky216)	1,2, sup Fig 2, 3
CZ27791	dip-2(gk913988) zdIs5; sax-2(ky216)	1,2,4, sup Fig 2, 3
CZ27974	dip-2(gk9139988) zdIs5; sax-2(ky216); Prgef-1-DIP-2(zyEx53)	1
CZ27977	dip-2(gk913988) zdIs5;sax-2(ky216); Pdpy-7-DIP-2(zyEx55)	1
CZ28958	zdIs5;sax-2(ky216); Pdip-2-DIP-2::GFP(zyIs47)	1
CZ29295	zdIs5;sax-2(ky216); zyEx55	1
CZ28949	zdIs5;sax-2(ky216); Pmec-4-DIP-2(zyEx57)	1
CZ27891	dip-2(gk913988) zdIs5; sax-2(ky216); ju1806	2
CZ28652	pad-1(ju1806) zdIs5	2
CZ27972	pad-1(ju1806) zdIs5; sax-2(ky216)	2
CZ29296	dip-2(gk913988) pad-1(ju1933) zdIs5; sax-2(ky216)	2, sup Fig 3
CZ29615	pad-1(ju1933) zdIs5	2
CZ10969	Pmec-7-GFP(muIs32)	2
CZ28443	Pmec-7-GFP(muIs32); sax-2(ju1815)	2
CZ28548	pad-1(wur02)/tmC27; Pmec-7-GFP(muIs32)	2
CZ28649	pad-1(gk125921); Pmec-7-GFP(muIs32)	2
CZ28549	pad-1(wur02)/tmC27; Pmec-7-GFP(muIs32); sax-2(ju1815)	2
CZ28542	pad-1(E1909K); Pmec-7-GFP(muIs32); sax-2(ju1815)	2
CZ28379	sax-2(ju1831); Pmec-4-mKate(juSi329)	3, sup Fig 5
WEH655	pad-1(syb4112[attB1-GLO mScarlet-I])	3	Wehman lab. 5 times outcrossed from PHX4112 which was constructed using pMS51(Fielmich et al., 2018 and Dickinson et al., 2018).
CZ28723	pad-1(syb4112); sax-2(ju1831)	3
CZ28957	pad-1(ju1882 [E1909K attB1-GLO mScarlet-I])	3
CZ29725	pad-1(syb4112); oxSi308[Prund-1-eGFP::RAB-6.2,Cb-unc-119] IV	3
CZ29726	pad-1(syb4112); oxSi311[Prund-1-eGFP::RAB-11.1,Cb-unc-119] IV	3
CZ30217	pad-1(syb4112); oxSi266[Prund-1-eGFP::RAB-5,Cb-unc-119] IV	3
CZ29764	pad-1(syb4112); oxIs592[Prund-1-RUND-1::eGFP,Cb-unc-119] II	3
CZ29977	pad-1(syb4112); oxSi310[Prund-1-eGFP::RAB-7,Cb-unc-119]	3
CZ28846	tat-5(ju1877) zdIs5	4, sup Fig 7
CZ28925	dip-2(gk913988) tat-5(ju1878) zdIs5; sax-2(ky216)	4, sup Fig 7
CZ28847	dip-2(gk913988) tat-5(ju1878) zdIs5	4
CZ28653	dip-2(gk913988) pad-1(ju1806) zdIs5	4
CZ27424	zdIs5; tat-5(tm1741)/hT2	4
CZ29293	tat-5(wur36); Pmec-4-mKate(juSi329)	4
CZ30242	tat-5(wur36) dip-2(ju2027); Pmec-4-mKate(juSi329)	4
CZ29294	tat-5(wur36); sax-2(ju1815); Pmec-4-mKate(juSi329)	4
CZ29405	Pmec-4-mKate(juSi329); Pmec-4-GFP::PH(juEx8228)	5
CZ29377	dip-2(ok885); Pmec-4-mKate(juSi329); Pmec-4-GFP::PH(juEx8228)	5
CZ29378	sax-2(ju1815); Pmec-4-mKate(juSi329); Pmec-4-GFP::PH(juEx8228)	5
CZ29407	dip-2(ok885);sax-2(ju1815); Pmec-4-mKate(juSi329); Pmec-4-GFP::PH(juEx8228)	5
CZ29406	dip-2(ok885)pad-1(gk125921);sax-2(ju1815); Pmec-4-mKate(juSi329); Pmec-4-GFP::PH(juEx8228)	5
CZ29534	pad-1(E1909K); Pmec-4-mKate(juSi329); Pmec-4-GFP::PH(juEx8228)	5
CZ28789	Ppie-1-GFP::PH(ltIs38) III	5
CZ28728	dip-2(ok885); ltIs38	5
CZ28788	sax-2(ju1815) ltIs38	5
CZ28727	dip-2(ok885); sax-2(ju1815) ltIs38	5
CZ28959	pad-1(E1909K); ltIs38	5
CZ29556	dip-2(ok885) pad-1(E1909K); sax-2(ju1815) ltIs38	5
WEH434	unc-119(ed3) III; wurIs155[pAZ132-coPH-oma-1(219-378): pie-1::mCh::coPH::CTPD; unc-119(+)]	5	Wehman lab
WEH642	pad-1(babIs1[GFP]) I; wurIs155[pAZ132-coPH-oma-1(219-378): pie-1::mCh::coPH::CTPD; unc-119(+)]	5	Wehman lab
WEH653	pad-1(syb4112[attB1::GLO-mScarlet-I]) I; wurIs155[pAZ132-coPH-oma-1(219-378): pie-1::mCh::coPH::CTPD; unc-119(+)]	5	Wehman lab
WEH668	pad-1(ju1806) zdIs5[mec-4p::GFP + lin-15(+)] I; wurIs155[pAZ132-coPH-oma-1(219-378): pie-1::mCh::coPH::CTPD; unc-119(+)]	5	Wehman lab
WEH680	pad-1(babIs1[GFP] ju1881[E1909K]) I; wurIs155[pAZ132-coPH-oma-1(219-378): pie-1::mCh::coPH::CTPD; unc-119(+)]	5	Wehman lab
CZ29160	tsp-6::mSc(syb4122) X ;PF16F9.3-CFP(juEx8158)	6	juEx8158 is from P. Laurent lab
CZ29161	dip-2(ok885); tsp-6::mSc(syb4122); PF16F9.3-CFP(juEx8158)	6
CZ29162	sax-2(ju1815); tsp-6::mSc(syb4122); PF16F9.3-CFP(juEx8158)	6
CZ29230	dip-2(ok885); sax-2(ju1815); tsp-6::mSc(syb4122); PF16F9.3-CFP(juEx8158)	6
CZ29297	dip-2(ok885) pad-1(E1909K); sax-2(ju1815); tsp-6::mSc(syb4122); PF16F9.3-CFP(juEx8158)	6
CZ29538	pad-1(E1909K); tsp-6::mSc(syb4122); PF16F9.3-CFP(juEx8158)	6
CZ29817	pad-1(wur02)/tmC27; tsp-6::mSc(syb4122)	6
CZ29818	tat-5(tm1741)/tmC27; tsp-6::mSc(syb4122)	6
CZ29819	tat-5(ju1877); tsp-6::mSc(syb4122)	6
CZ29778	dip-2(gk125921) tat-5(ju1877); sax-2(ky216); tsp-6::mSc(syb4122)	6
OH3192	ntIs1(Pgcy-5::GFP)	6	CGC
CZ29712	dip-2(ok885); ntIs1(Pgcy-5::GFP)	6
CZ29751	sax-2(ju1815); ntIs1(Pgcy-5::GFP)	6
CZ29752	dip-2(ok885); sax-2(ju1815); ntIs1(Pgcy-5::GFP)	6
CZ29753	dip-2(ok885) pad-1(E1909K); sax-2(ju1815); ntIs1(Pgcy-5::GFP)	6
CZ28951	zdIs5; ptrn-1(tm5597)	sup Fig 1
OU523	dip-2(gk913988) zdIs5; ptrn-1(tm5597)	sup Fig 1
CZ29049	zdIs5; sax-2(ky216); ptrn-1(tm5597)	sup Fig 1
CZ28172	zdIs5; sax-2(ju1815)	sup Fig 1
CZ13799	juIs76 [Punc-25-GFP] II	sup Fig 1
OU503	dip-2(ok885); juIs76	sup Fig 1	Colavita lab
CZ28843	sax-2(ju1815); juIs76	sup Fig 1
CZ28844	pad-1(gk125921); juIs76	sup Fig 1
CZ28042	dip-2(ok885); juIs76;sax-2(ju1815)	sup Fig 1
CZ27792	zdIs5; eno-2(ot2)	Table S5
CZ27793	zdIs5; eno-11(ot40)	Table S5
CZ27797	zdIs5; sax-2(ot10)	sup Fig 2
CZ27883	dip-2(ot40) zdIs5; sax-2(ot10)	sup Fig 2
CZ27885	dip-2(zy25) zdIs5;sax-2(ot10)	sup Fig 2
CZ28254	dip-2(gk913988); sax-2(ju1815)	sup Fig 2
CZ27884	dip-2(gk913988) zdIs5; sax-2(ky216); zyIs47	sup Fig 2
CZ27974	zdIs5 dip-2(gk9139988); sax-2(ky216); zyEx53	sup Fig 2
CZ26762	dip-2(gk913988)	sup Fig 3
CZ28255	sax-2(ky216)	sup Fig 3
CZ28654	pad-1(E1909K)	sup Fig 3
CZ28550	dip-2(gk913988);sax-2(ky216)	sup Fig 3
CZ28445	dip-2(gk913988) pad-1(E1909K); sax-2(ky216)	sup Fig 3
CZ29529	pad-1(ju1806)zdIs5;sax-2(ju1815); Pmec-4-pad-1(sense+antisense) juEx8255	sup Fig 3
CZ29530	pad-1(ju1806)zdIs5;sax-2(ju1815); Pmec-4-pad-1(sense+antisense) juEx8256	sup Fig 3
CZ28380	sax-2(syb3389); juSi329	sup Fig 4
CZ29134	sax-2(ju1831); Prgef-1-mCh(juEx5179)	sup Fig 4
CZ28383	sax-2(syb3389); Pstr-1-mCh(oyIs65)	sup Fig 4
CZ29635	sax-2(ju1831); Pmec-4-mCh::RAB-5(juEx2321)	sup Fig 4
CZ29636	sax-2(ju1831); Pmec-4-mCh::RAB-7(juEx2322)	sup Fig 4
CZ29616	sax-2(syb3389); Prgef-1-AMAN-2::mKate(juEx8137)	sup Fig 4
CZ29763	sax-2(syb3389); Prund-1-RUND-1::tagRFP(oxIs590)	sup Fig 4
CZ29639	pad-1(syb4112); rab-7(utx12[mNG::RAB-7]) II.	sup Fig 4
CZ29790	pad-1(syb4112); pwIs28[Ppie-1-CAV-1::GFP, unc-119(+)]	sup Fig 4
CZ28947	pad-1(syb4112); ojIs35[Ppie-1-GFP::RAB-11.1, unc-119(+)]	sup Fig 4
CZ28381	dip-2(gk913988); sax-2(ju1831); juSi329	sup Fig 5
OU510	dip-2(zy70); juSi329	sup Fig 5	Colavita lab
CZ27973	zy70; sax-2(ky216); juSi329	sup Fig 5
CZ29814	pad-1::mNG(syb6942)	sup Fig 5, 6
CZ29816	pad-1(syb6942); sax-2(ju1815)	sup Fig 5
MCP6	pad-1(babIs1) I	sup Fig 6,7	Maïté Carre Pierrat, Lyon
CZ28928	pad-1(ju1881) [GFP::pad-1(E1909K) KI]	sup Fig 6,7	Edited in MCP6
CZ29821	dip-2(ok885) pad-1(ju1987); sax-2(ju1815)	sup Fig 6
CZ29778	pad-1(ju1987) pad-1(E1909K) mNG KI	sup Fig 6
CZ29750	pad-1(syb6942); juSi329	sup Fig 6
CZ29779	pad-1(ju1987); juSi329	sup Fig 6
WEH585	tat-5(wur36[GFP,loxP])	sup Fig 7	Wehman lab
CZ29047	tat-5(wur36) pad-1(E1909K)	sup Fig 7
CZ29637	tat-5(wur36) pad-1(syb4112)	sup Fig 7
CZ29638	tat-5(wur36) pad-1(ju1882)	sup Fig 7

### Sheet: S2. primers
Name	Sequence 5' > 3'	Oligo Number	Allele/Experiment
Genotyping/sequencing primers
dip-2(ok885) forward	GCGTCGGCGATAACTGTCTG	AC4621	ok885
dip-2(ok885) reverse	Ggcagtcaaatagcaactagag	AC4622	ok885
dip-2(ok885) internal	GCTCAATCCGATATACGTAGC	AC4623	ok885
Dip-2(ot40) forward	gagttacaatactcgctgtcag	AC4630	ot40
Dip-2(ot40) reverse	GCTCGACAATGTGCAAATACA	AC4452	0t40
dip-2(gk913988) forward	GTGGTGTAAAAGTGGCTCTAAC	AC4451	gk913988
dip-2(gk913988) reverse	GCTCGACAATGTGCAAATACA	AC4452	gk913988
dip-2(zy25) forward	caggaaattgggaagtttcgcc	AC4631	zy25
dip-2(zy25) reverse	CGGCTAATGCTTGATGAACTGC	AC4632	zy25
sax-2(ky216) forward	AAGTCGTTCATCTCTTCTCC	AC1982	ky216
sax-2(ky216) reverse	cacttacATGATCGCTCTCC	AC1983	ky216
sax-2(ju1815) forward	CCCATTTTTACAGATGAGCTCA	AC4619	ju1815
sax-2(ju1815) reverse	AGGCAATTGTGCGAATGATTC	AC4620	ju1815
sax-2(ju1815) int forward	GTTGTCACTCAAGTCATGTGAC	AC4542	ju1815
sax-2(ju1815) int reverse	GACCGGTGTATCAATCATCTCG	AC4543	ju1815
Sax-2(ot10) forward	GTTGTCACTCAAGTCATGTGAC	AC4542	ot10
Sax-2(ot10) reverse	GACCGGTGTATCAATCATCTCG	AC4543	ot10
pad-1 forward	gAATCCTGAGTGACTTTGTGAA	AC4552	ju1806/ju1933/ju1948
pad-1 reverse	TAAGGCTTAACGTTGAATTTCG	AC4553	ju1806/ju1933/ju1948
pad-1(wur02) forward	Ccgtaacatttctcaactttctgct	AC4626	wur02
pad-1(wur02) reverse	Gcaataaatcgtatatctggggg	AC4627	wur02
ptrn-1(tm5597) forward	cagTCTGCACACCTTGCAATA	AC4628	tm5597
ptrn-1(tm5597) reverse	CTTGGTCGATTCCTATTGTGC	AC4629	tm5597
ptrn-1(tm5597) int reverse	aattaaccaacCTTACTGC	AC3254	tm5597
tat-5 forward	CACTTACTGGGGACCACTGG	AC4561	ju1877, ju1878, and tm1741
tat-5 reverse	cCTTTCATGGCAACCATAACC	AC4562	ju1877, ju1878, and tm1741
pad-1 Tf	GCCACCAGACGAAGAGGATT	AC4633	juEx8255, juEx8256
pad-1 Tr	CTGGAATAACAGGACAAGTGT	AC4634	juEx8255, juEx8256
pad-1 Tf*	GGTCCAAGCACGGAGAATCG	AC4635	juEx8255, juEx8256
pad-1 Tr*	CCGTCGTCATTTTCGTCTCC	AC3636	juEx8255, juEx8256
Pmec-4-Pf	caacttttgtcaatggcaagc	AC4637	juEx8255, juEx8256
Pmec-4-Pf'	gtcactgtcgtctcggacat	AC4638	juEx8255, juEx8256
Pmec-4-pad-1-Prs	GACCAAATCCTCTTCGTCTGGTGGCtctataacttgatagcgataa	AC4639	juEx8255, juEx8256
Pmec-4-pad-1-Pra	CGGACACTTGTCCTGTTATTCCAGgtctataacttgatagcgataa	AC4640	juEx8255, juEx8256
Superselective PCR primers
dip-2(gk913988) superselective	AGTGAGATTGTCGACTTTCGTGGAgaattgtaACTCTGA	AC4624	genotyping for gk913988
pad-1(E1909K) superselective	tGTATCGTAATGTGCAAGAAGTTTtagaaatgCTAGCAA	AC4625	genotyping for ju1806
Cloning Primers		Oligo Number
PH domain forward	cacgggctccaggatgacc	AC4641
PH domain reverse	TTActtctgccgctggtccat	AC4642

### Sheet: S3. plasmids
pCZ#	Plasmid name	guide sequence	Alleles constructed
pCZGY3591	Pmec-4-GFP::PH domain	cacgggctccagg...gaccagcggcagaagTAA	juEx8228

### Sheet: S4. CRISPR reagent sequences
Gene/change	Alleles made	Fluorophore or other changes	5' Flanking Sequence	3' Flanking Sequence	Guide Sequence or repair oligo
sax-2 N-terminal KI	syb3389	GFP
sax-2 C-terminal KI	ju1831	GFP			GATCATTATGATTAAattag
sax-2 deletion	ju1815	20422 bp deletion	gacatgtgaactaccatggg	ctttggttggtgcatcatca	ACCATTCTAGTTCCTCCCCA & AAGTCATTCATTGAAAGCAT
pad-1::mScarlet	syb4112	mScarlet-I (=mScarlet(T741))
pad-1 E1909K					GTTGAGGACAAGGCAATGTATCGTAATGTGCAAGAAGTTTGCTCTCGTCTAGCAAAAGCCGTCAATGCAATTGTCGGTTGGCAACTCGAGACAACCACTTGGCTTAAGCGT
pad-1 E1909K revertant	ju1764				GTTGAGGACAAGGCAATGTATCGTAATGTGCAAGAAGTTTGCTCTCGTCTAGCAGAAGCCGTCAACGCAATTGTCGGTTGGCAACTGGAAACAACCACTTGGCTTAAGCGT
pad-1 E1909A	ju1933				GTTGAGGACAAGGCAATGTATCGTAATGTGCAAGAAGTTTGCTCTCGTCTAGCAGCAGCCGTCAACGCAATTGTCGGTTGGCAACTGGAAACAACCACTTGGCTTAAGCGT
pad-1 inframe 8-aa deletion	ju1948				GCGGTGCGTACATTGTTGAGGACAAGGCAATGTATCGTAATGTGCAAGAAGTTTGCGCAATTGTCGGTTGGCAACTGGAAACAACCACTTGGCTTAAGCGTACTCTCGTCG
tat-5 A313V	ju1877				CTAAACGTGGAAAATGTATTGTGGGCGAATACTGTAGTTGtTTCAGGTACAGCTGTAGGTATAGTAGTTTATACCGGACGCGAAACTCGATCAGTGATGAACACGACTCTT
tat-5 A313V in CZ26881	ju1878				CTAAACGTGGAAAATGTATTGTGGGCGAATACTGTAGTTGtTTCAGGTACAGCTGTAGGTATAGTAGTTTATACCGGACGCGAAACTCGATCAGTGATGAACACGACTCTT
tat-5 A313W in CZ26881	ju2009				CTAAACGTGGAAAATGTATTGTGGGCGAATACTGTAGTTtggTCAGGTACAGCTGTAGGTATAGTAGTTTATACCGGACGCGAAACTCGATCAGTGATGAACACGACTCTT.

### Sheet: S5. other alleles
allele	gene	alteration	codon change	Effect	Type	Comments	30 bp upstream	30 bp downstream	allele
zy25	dip-2	point	CAA > TAA	Q56ochre	Nonsense		aaaaattatttgcagCACTTCACGCCGAAC	AATCATCAGCTTCACCGAATTCTCGGTCAA	zy25
ot40	dip-2	point	CAA > TAA	Q461ochre	Nonsense	pka eno-11	GTTGCATACATGCTTTTGACGAAAACCGTC	AAGTCAACAAAGATGGATCGAAGAATGTGA	ot40
zy26	dip-2	point		G498E	Missense				zy26
gk913988	dip-2	point	TGG > TGA	W581opal	Nonsense	In Wormbase	TGTCGACTTTCGTGGATGGCCTCGACTCTG	TGGGCTGTCACTGAGCATATGgtaagtaca	gk913988
ok885	dip-2	1112 bp deletion		Deletes N1356 to UTR	Deletion	In Wormbase			ok885
ot2	dip-2	point	ccag > tcag	exon 11 splice acceptor		pka eno-2	atgctccattgatttatcgtttcttttttc	cagTCAAAACCATCTCGCGACTGGACAGCTC	ot2
ot9	dip-2	point	CAA > TAA	Q1058ochre	Nonsense	pka eno-9	GGCGATGTTTGTTGGAAATATTGTT	AAGGTGTTCGAATTGCGGTTGCCAAGGGAAG	ot9
zy79	dip-2	66 bp deletion		22 aa in-frame deletion	Deletion	N. Noblett thesis	TTCTGGGCATCATACCACCTTAATTCCACC	GTTCACCACATACTCCACCATCAACACATG	zy79
zy80	dip-2	point	CAA > TAA	Q1321ochre	Nonsense	N. Noblett thesis	ACCACCTTAATTCCACCAATGGAAGTCGAA	AACAGCCATCACTATTCTTGACGACTCTAT	zy80
zy82	sax-2	6 bp deletion		2 aa in-frame deletion		N. Noblett thesis			zy82
ot10	sax-2	point	CAG > TAG	Q809amber	Nonsense	in wormbase			ot10
ky216	sax-2	point	CAG > TAG	W1047amber	Nonsense	in wormbase			ky216
zy83	sax-2	point			Nonsense	N. Noblett thesis			zy83
zy81	sax-2	point		splce acceptor		N. Noblett thesis			zy81
cy13	sax-2	point	TCA > TGA	S1492opal	Nonsense	in wormbase			cy13
ju1806	pad-1	point	GAA > AAA	E1909K	Missense	this paper	AATGTGCAAGAAGTTTGCTCCCGTCTAGCA	AAGCCGTCAATGCAATTGTCGGTTGGCAAC	ju1806
ju1933	pad-1	point	GAA >	E1909A	Missense	this paper			ju1933
ju1948	pad-1	24 bp deletion		8 aa in-frame deletion	Deletion	this paper	GCAATGTATCGTAATGTGCAAGAAGTTTGC	GCAATTGTCGGTTGGCAACTGGAAACAACC	ju1948
ju1805	tat-5	point	GCA > GTA	A316V	Missense	this paper	AAAATGTATTGTGGGCGAATACTGTAGTTG	ATCTGGAACTGCAGTTGGAATTGTTGTATA	ju1805
ju2009	tat-5	point	GCA > TGG	A316W	Missense	this paper			ju2009
